# Mutations in the *Staphylococcus aureus* Global Regulator CodY Confer Tolerance to an Interspecies Redox-Active Antimicrobial

**DOI:** 10.1101/2024.07.02.601769

**Authors:** Anthony M. Martini, Sara A. Alexander, Anupama Khare

**Affiliations:** Laboratory of Molecular Biology, Center for Cancer Research, National Cancer Institute, National Institutes of Health, Bethesda, MD, USA

**Keywords:** *Staphylococcus aureus*, pyocyanin, antimicrobial tolerance, reactive oxygen species

## Abstract

Bacteria often exist in multispecies communities where interactions among different species can modify individual fitness and behavior. Although many competitive interactions have been characterized, molecular adaptations that can counter this antagonism and preserve or increase fitness remain underexplored. Here, we characterize the adaptation of *Staphylococcus aureus* to pyocyanin, a redox-active interspecies antimicrobial produced by *Pseudomonas aeruginosa*, a co-infecting pathogen frequently isolated from wound and chronic lung infections with *S. aureus*. Using experimental evolution, we identified mutations in a conserved global transcriptional regulator, CodY, that confer tolerance to pyocyanin and thereby enhance survival of *S. aureus*. The transcriptional response of a pyocyanin tolerant CodY mutant to pyocyanin indicated a two-pronged defensive response compared to the wild type. Firstly, the CodY mutant strongly suppressed metabolism, by downregulating pathways associated with core metabolism, especially translation-associated genes, upon exposure to pyocyanin. Metabolic suppression via ATP depletion was sufficient to provide comparable protection against pyocyanin to the wild-type strain. Secondly, while both the wild-type and CodY mutant strains upregulated oxidative stress response pathways, the CodY mutant overexpressed multiple stress response genes compared to the wild type. We determined that catalase overexpression was critical to pyocyanin tolerance as its absence eliminated tolerance in the CodY mutant and overexpression of catalase was sufficient to impart tolerance to the wild-type strain. Together, these results suggest that both transcriptional responses likely contribute to pyocyanin tolerance in the CodY mutant. Our data thus provide new mechanistic insight into adaptation toward interbacterial antagonism via altered regulation that facilitates multifaceted protective cellular responses.
