## Supplemental Data File 1 for "Mutations in the *Staphylococcus aureus* Global Regulator CodY Confer Tolerance to an Interspecies Redox-Active Antimicrobial"

### Sheet: 200.5-A
Predicted mutations
evidence	position	mutation	freq	annotation	gene	description
JC	68113	Δ3 bp	0.118	pseudogene (921‑923/1001 nt)	B7H15_00325 →	IS3 family transposase
RA	128752	T→G	0.08	K389N (AAA→AAC)	B7H15_00620 ←	peptigoglycan‑binding protein LysM
RA	130320	C→T	0.111	intergenic (‑58/+19)	B7H15_00625 ← / ← B7H15_00630	hypothetical protein/transcriptional regulator
RA	163426	A→G	0.155	I137T (ATC→ACC)	B7H15_00790 ←	phosphonates import ATP‑binding protein PhnC
RA	450209	A→C	0.141	N58T (AAC→ACC)	B7H15_02210 →	hypothetical protein
RA	641072	A→C	0.151	K124T (AAA→ACA)	B7H15_03145 →	acetyl‑CoA acetyltransferase
RA	710341	G→T	0.055	T52K (ACA→AAA)	B7H15_03565 ←	hypothetical protein
RA	876059	C→A	0.054	S675S (TCC→TCA)	B7H15_04435 →	clumping factor A
RA	1274527	A→G	0.488	intergenic (+15/‑10)	B7H15_06530 → / → B7H15_06535	HslU‑‑HslV peptidase ATPase subunit/GTP‑sensing pleiotropic transcriptional regulator CodY
RA	1274528	G→T	0.487	intergenic (+16/‑9)	B7H15_06530 → / → B7H15_06535	HslU‑‑HslV peptidase ATPase subunit/GTP‑sensing pleiotropic transcriptional regulator CodY
RA	1275200	C→T	0.131	R222C (CGT→TGT)	B7H15_06535 →	GTP‑sensing pleiotropic transcriptional regulator CodY
RA	1297070	T→G	0.064	L42V (TTA→GTA)	B7H15_06645 →	polyribonucleotide nucleotidyltransferase
RA	1718191	G→C	0.178	intergenic (‑266/+60)	B7H15_08805 ← / ← B7H15_08810	allophanate hydrolase/transcription elongation factor GreA
RA	1727711	T→G	0.119	N442T (AAC→ACC)	B7H15_08855 ←	RecD/TraA family helicase

### Sheet: Population A
	Predicted mutation
200.5-A-1	position	mutation	annotation	gene	description
	1274527	AG→GT	intergenic (+15/‑9)	B7H15_06530 → / → B7H15_06535	HslU‑‑HslV peptidase ATPase subunit/GTP‑sensing pleiotropic transcriptional regulator CodY
200.5-A-2	position	mutation	annotation	gene	description
	674893	G→A	W19* (TGG→TAG)	B7H15_03370 →	hypothetical protein
	1274527	AG→GT	intergenic (+15/‑9)	B7H15_06530 → / → B7H15_06535	HslU‑‑HslV peptidase ATPase subunit/GTP‑sensing pleiotropic transcriptional regulator CodY
200.5-A-3	position	mutation	annotation	gene	description
	163426	A→G	I137T (ATC→ACC)	B7H15_00790 ←	phosphonates import ATP‑binding protein PhnC
	1275200	C→T	R222C (CGT→TGT)	B7H15_06535 →	GTP‑sensing pleiotropic transcriptional regulator CodY
200.5-A-4	position	mutation	annotation	gene	description
	354728	C→T	G253D (GGC→GAC)	B7H15_01675 ←	formate/nitrite transporter
	922439	G→A	G19E (GGG→GAG)	B7H15_04760 →	anion permease
	1275069	C→T	S178L (TCA→TTA)	B7H15_06535 →	GTP‑sensing pleiotropic transcriptional regulator CodY
	1768125	G→T	A256E (GCG→GAG)	B7H15_09070 ←	aminopeptidase
200.5-A-5	position	mutation	annotation	gene	description
	1274910	C→T	T125I (ACA→ATA)	B7H15_06535 →	GTP‑sensing pleiotropic transcriptional regulator CodY
	2583203	G→A	S431N (AGC→AAC)	B7H15_13640 →	carboxylesterase
200.5-A-7	position	mutation	annotation	gene	description
	130320	C→T	intergenic (‑58/+19)	B7H15_00625 ← / ← B7H15_00630	hypothetical protein/transcriptional regulator
	1274718	G→A	R61K (AGA→AAA)	B7H15_06535 →	GTP‑sensing pleiotropic transcriptional regulator CodY
200.5-A-8	position	mutation	annotation	gene	description
	1274527	AG→GT	intergenic (+15/‑9)	B7H15_06530 → / → B7H15_06535	HslU‑‑HslV peptidase ATPase subunit/GTP‑sensing pleiotropic transcriptional regulator CodY
200.5-A-9	position	mutation	annotation	gene	description
	163426	A→G	I137T (ATC→ACC)	B7H15_00790 ←	phosphonates import ATP‑binding protein PhnC
	1275200	C→T	R222C (CGT→TGT)	B7H15_06535 →	GTP‑sensing pleiotropic transcriptional regulator CodY
200.5-A-10	position	mutation	annotation	gene	description
	1274527	AG→GT	intergenic (+15/‑9)	B7H15_06530 → / → B7H15_06535	HslU‑‑HslV peptidase ATPase subunit/GTP‑sensing pleiotropic transcriptional regulator CodY
200.5-A-11	position	mutation	annotation	gene	description
	1274527	AG→GT	intergenic (+15/‑9)	B7H15_06530 → / → B7H15_06535	HslU‑‑HslV peptidase ATPase subunit/GTP‑sensing pleiotropic transcriptional regulator CodY
200.5-A-12	position	mutation	annotation	gene	description
	128722	G→A	G399G (GGC→GGT)	B7H15_00620 ←	peptigoglycan‑binding protein LysM
	128728	C→T	K397K (AAG→AAA)	B7H15_00620 ←	peptigoglycan‑binding protein LysM
	128776	C→T	K381K (AAG→AAA)	B7H15_00620 ←	peptigoglycan‑binding protein LysM
	196851	G→A	S100N (AGT→AAT)	B7H15_00965 →	sulfonate ABC transporter ATP‑binding protein
	213341	G→A	H91H (CAC→CAT)	B7H15_01015 ←	acetylglutamate kinase
	1274760	A→G	Y75C (TAT→TGT)	B7H15_06535 →	GTP‑sensing pleiotropic transcriptional regulator CodY
	1523618	G→C	T210R (ACA→AGA)	B7H15_07665 ←	DNA replication protein DnaD
	2708130	C→T	G48D (GGC→GAC)	B7H15_14265 ←	diapolycopene oxygenase
	2829134	G→A	A79T (GCG→ACG)	B7H15_14840 →	poly‑beta‑1,6‑N‑acetyl‑D‑glucosamine synthesis protein IcaD

### Sheet: Population B
	Predicted mutations
200.7-B-1	position	mutation	annotation	gene	description
	636514	C→T	A95V (GCC→GTC)	B7H15_03125 →	haloacid dehalogenase
	781735	G→A	H132Y (CAT→TAT)	B7H15_03930 ←	two‑component sensor histidine kinase
	1274889	G→A	G118D (GGT→GAT)	B7H15_06535 →	GTP‑sensing pleiotropic transcriptional regulator CodY
	1630179	G→A	S145L (TCA→TTA)	B7H15_08320 ←	hypothetical protein
	2207094	A→G	intergenic (‑35/‑283)	B7H15_11570 ← / → B7H15_11575	D‑alanine‑‑D‑alanine ligase A/rod shape‑determining protein RodA
200.7-B-3	position	mutation	annotation	gene	description
	1250601	C→T	R1000C (CGT→TGT)	B7H15_06430 →	chromosome segregation protein SMC
	1274528	G→T	intergenic (+16/‑9)	B7H15_06530 → / → B7H15_06535	HslU‑‑HslV peptidase ATPase subunit/GTP‑sensing pleiotropic transcriptional regulator CodY
	1428236	T→C	T283A (ACA→GCA)	B7H15_07325 ←	virulence factor B
	2754957	C→T	W193* (TGG→TAG)	B7H15_14530 ←	MBL fold hydrolase
200.7-B-4	position	mutation	annotation	gene	description
	636514	C→T	A95V (GCC→GTC)	B7H15_03125 →	haloacid dehalogenase
	781735	G→A	H132Y (CAT→TAT)	B7H15_03930 ←	two‑component sensor histidine kinase
	1274889	G→A	G118D (GGT→GAT)	B7H15_06535 →	GTP‑sensing pleiotropic transcriptional regulator CodY
	1630179	G→A	S145L (TCA→TTA)	B7H15_08320 ←	hypothetical protein
	2207094	A→G	intergenic (‑35/‑283)	B7H15_11570 ← / → B7H15_11575	D‑alanine‑‑D‑alanine ligase A/rod shape‑determining protein RodA
200.7-B-5	position	mutation	annotation	gene	description
	636514	C→T	A95V (GCC→GTC)	B7H15_03125 →	haloacid dehalogenase
	781735	G→A	H132Y (CAT→TAT)	B7H15_03930 ←	two‑component sensor histidine kinase
	1274889	G→A	G118D (GGT→GAT)	B7H15_06535 →	GTP‑sensing pleiotropic transcriptional regulator CodY
	1630179	G→A	S145L (TCA→TTA)	B7H15_08320 ←	hypothetical protein
	2207094	A→G	intergenic (‑35/‑283)	B7H15_11570 ← / → B7H15_11575	D‑alanine‑‑D‑alanine ligase A/rod shape‑determining protein RodA
200.7-B-7	position	mutation	annotation	gene	description
	1274539	G→A	M1M (ATG→ATA) †	B7H15_06535 →	GTP‑sensing pleiotropic transcriptional regulator CodY
	1503162	C→A	intergenic (‑200/+198)	B7H15_07570 ← / ← B7H15_07575	hyperosmolarity resistance protein Ebh/quinolone resistance protein NorB
	2207094	A→G	intergenic (‑35/‑283)	B7H15_11570 ← / → B7H15_11575	D‑alanine‑‑D‑alanine ligase A/rod shape‑determining protein RodA
200.7-B-8	position	mutation	annotation	gene	description
	1274889	G→A	G118D (GGT→GAT)	B7H15_06535 →	GTP‑sensing pleiotropic transcriptional regulator CodY
	2669201	G→A	intergenic (‑117/‑482)	B7H15_14085 ← / → B7H15_14090	transcriptional regulator/hypothetical protein
200.7-B-9	position	mutation	annotation	gene	description
	636514	C→T	A95V (GCC→GTC)	B7H15_03125 →	haloacid dehalogenase
	781735	G→A	H132Y (CAT→TAT)	B7H15_03930 ←	two‑component sensor histidine kinase
	1274889	G→A	G118D (GGT→GAT)	B7H15_06535 →	GTP‑sensing pleiotropic transcriptional regulator CodY
	1600611	(T)6→5	coding (100/285 nt)	B7H15_08125 ←	hypothetical protein
	1630179	G→A	S145L (TCA→TTA)	B7H15_08320 ←	hypothetical protein
	2207094	A→G	intergenic (‑35/‑283)	B7H15_11570 ← / → B7H15_11575	D‑alanine‑‑D‑alanine ligase A/rod shape‑determining protein RodA

### Sheet: 200.7-B
Predicted mutations
evidence	position	mutation	freq	annotation	gene	description
RA	13228	T→G	0.066	V320G (GTT→GGT)	B7H15_00050 →	serine‑‑tRNA ligase
RA	279184	T→G	0.055	L426F (TTA→TTC)	B7H15_01270 ←	nickel ABC transporter substrate‑binding protein
RA	359199	T→A	0.058	S150T (TCA→ACA)	B7H15_01700 →	peptide ABC transporter permease
RA	362405	T→G	0.056	A111A (GCT→GCG)	B7H15_01720 →	carbohydrate kinase
RA	619502	G→T	0.056	S770S (TCG→TCT)	B7H15_03070 →	serine‑aspartate repeat‑containing protein C
RA	619538	G→T	0.1	S782S (TCG→TCT)	B7H15_03070 →	serine‑aspartate repeat‑containing protein C
RA	619676	T→A	0.071	S828R (AGT→AGA)	B7H15_03070 →	serine‑aspartate repeat‑containing protein C
RA	619819	A→C	0.083	N876T (AAC→ACC)	B7H15_03070 →	serine‑aspartate repeat‑containing protein C
RA	624062	T→A	0.059	S1220R (AGT→AGA)	B7H15_03075 →	serine‑aspartate repeat‑containing protein D
RA	624092	G→T	0.069	S1230S (TCG→TCT)	B7H15_03075 →	serine‑aspartate repeat‑containing protein D
RA	624140	G→T	0.073	S1246S (TCG→TCT)	B7H15_03075 →	serine‑aspartate repeat‑containing protein D
RA	624170	T→A	0.072	S1256R (AGT→AGA)	B7H15_03075 →	serine‑aspartate repeat‑containing protein D
RA	624218	G→T	0.092	S1272S (TCG→TCT)	B7H15_03075 →	serine‑aspartate repeat‑containing protein D
RA	624233	T→G	0.057	D1277E (GAT→GAG)	B7H15_03075 →	serine‑aspartate repeat‑containing protein D
RA	624254	G→T	0.051	S1284S (TCG→TCT)	B7H15_03075 →	serine‑aspartate repeat‑containing protein D
RA	627881	T→A	0.053	D980E (GAT→GAA)	B7H15_03080 →	MSCRAMM family adhesin SdrE
RA	627884	G→T	0.072	S981S (TCG→TCT)	B7H15_03080 →	MSCRAMM family adhesin SdrE
RA	627905	T→A	0.051	D988E (GAT→GAA)	B7H15_03080 →	MSCRAMM family adhesin SdrE
RA	627923	T→A	0.082	D994E (GAT→GAA)	B7H15_03080 →	MSCRAMM family adhesin SdrE
RA	627959	T→A	0.077	D1006E (GAT→GAA)	B7H15_03080 →	MSCRAMM family adhesin SdrE
RA	627968	G→T	0.113	S1009S (TCG→TCT)	B7H15_03080 →	MSCRAMM family adhesin SdrE
RA	628031	T→A	0.055	D1030E (GAT→GAA)	B7H15_03080 →	MSCRAMM family adhesin SdrE
RA	628037	T→G	0.103	D1032E (GAT→GAG)	B7H15_03080 →	MSCRAMM family adhesin SdrE
RA	628040	G→T	0.08	S1033S (TCG→TCT)	B7H15_03080 →	MSCRAMM family adhesin SdrE
RA	636514	C→T	0.202	A95V (GCC→GTC)	B7H15_03125 →	haloacid dehalogenase
RA	641064	G→T	0.093	W121C (TGG→TGT)	B7H15_03145 →	acetyl‑CoA acetyltransferase
RA	781735	G→A	0.184	H132Y (CAT→TAT)	B7H15_03930 ←	two‑component sensor histidine kinase
RA	876059	C→A	0.067	S675S (TCC→TCA)	B7H15_04435 →	clumping factor A
RA	876083	C→A	0.062	S683S (TCC→TCA)	B7H15_04435 →	clumping factor A
RA	1250601	C→T	0.11	R1000C (CGT→TGT)	B7H15_06430 →	chromosome segregation protein SMC
RA	1274528	G→T	0.239	intergenic (+16/‑9)	B7H15_06530 → / → B7H15_06535	HslU‑‑HslV peptidase ATPase subunit/GTP‑sensing pleiotropic transcriptional regulator CodY
RA	1274889	G→A	0.324	G118D (GGT→GAT)	B7H15_06535 →	GTP‑sensing pleiotropic transcriptional regulator CodY
RA	1342073	G→C	0.067	intergenic (+155/‑273)	B7H15_06840 → / → B7H15_06845	hypothetical protein/hypothetical protein
RA	1508550	C→T	0.125	intergenic (‑36/+439)	B7H15_07590 ← / ← B7H15_07595	alanine dehydrogenase/flap endonuclease
RA	1573576	G→A	0.128	P1627L (CCA→CTA)	B7H15_07935 ←	phage tail tape measure protein
RA	1630179	G→A	0.208	S145L (TCA→TTA)	B7H15_08320 ←	hypothetical protein
RA	1648773	A→G	0.053	F211L (TTC→CTC)	B7H15_08425 ←	octanoyltransferase
RA	2207094	A→G	0.296	intergenic (‑35/‑283)	B7H15_11570 ← / → B7H15_11575	D‑alanine‑‑D‑alanine ligase A/rod shape‑determining protein RodA
RA	2324875	G→T	0.061	intergenic (‑67/+167)	B7H15_12170 ← / ← B7H15_12175	zinc‑binding alcohol dehydrogenase/NADP‑dependent oxidoreductase
RA	2399404	T→G	0.113	F113V (TTT→GTT)	B7H15_12655 →	sulfurtransferase FdhD
RA	2454095	T→G	0.056	intergenic (+154/+102)	B7H15_12935 → / ← B7H15_12940	metallothiol transferase FosB/formimidoylglutamase
RA	2604023	A→G	0.125	intergenic (‑183/‑50)	B7H15_13750 ← / → B7H15_13755	short‑chain dehydrogenase/transporter
RA	2618707	G→A	0.057	H23Y (CAT→TAT)	B7H15_13840 ←	NgoFVII family restriction endonuclease
RA	2653889	C→T	0.053	H507Y (CAT→TAT)	B7H15_13995 →	fructose 1,6‑bisphosphatase
RA	2669201	G→A	0.344	intergenic (‑117/‑482)	B7H15_14085 ← / → B7H15_14090	transcriptional regulator/hypothetical protein
RA	2754957	C→T	0.208	W193* (TGG→TAG)	B7H15_14530 ←	MBL fold hydrolase
RA	2775787	A→C	0.053	S780R (AGT→AGG)	B7H15_14650 ←	clumping factor B
RA	2775820	A→C	0.062	D769E (GAT→GAG)	B7H15_14650 ←	clumping factor B
RA	2775871	C→A	0.135	S752S (TCG→TCT)	B7H15_14650 ←	clumping factor B
RA	2775886	A→T	0.062	D747E (GAT→GAA)	B7H15_14650 ←	clumping factor B
RA	2775922	A→T	0.07	D735E (GAT→GAA)	B7H15_14650 ←	clumping factor B
