## Supplemental Data File 3 for "Mutations in the *Staphylococcus aureus* Global Regulator CodY Confer Tolerance to an Interspecies Redox-Active Antimicrobial"

### Sheet: Fig.3 WT PYO
WT PYO 30				WT PYO 120
Iron Acquisition	Stress Response	Energy Generation		Iron Acquisition	Stress Response	DNA Repair	Amino Acid Metabolism	Nucleic Acid Metabolism	Energy Generation	Translation
sbnA	ahpF	menD		sbnA	ahpF	hchA	pabA	xpt	lctP1	rpsG		Orange = Upregulated
sbnB	ahpC	pdhC		sbnB	ahpC	uvrB	pabB	guaB	qoxD	sun
sbnC	mcsA	sucC		sbnC	ctsR	uvrA	trpE	guaA	qoxC	rlmN		Blue = Downregulated
sbnD	mcsB	sucD		sbnD	mcsA	mutS2	trpG	hprT	qoxB	rnc
sbnE	clpC	sucA		sbnE	mcsB	recG	trpD	uppP	qoxA	rimM
sbnF	trxB	citC		sbnF	clpC	recA	trpC	queE	ctaM	rpsD
sbnG	katA	citZ		sbnG	bsaA	lexA	trpF	queD	sdhC	rpsS
sbnH	dps	menC		sbnH	katA	umuC	trpB	queC	sdhA	rplW
sbnI	iruO	menE		sbnI	sodA	nth	bioY	queF	atpC	lctP2
isdI		budA1		sfnaC	tpx	dinB	citM	purE	atpD
isdB		budB		sfnaB	dps		hisF	purK	atpG
isdA		mqo		sfnaA	iruO		hisA	purC	atpA
isdC				sfnaD			hisB	purQ	atpH
isdD							hisD	purL	atpF
isdE							hisG	purF	atpB
isdF							hisZ	purM
srtB								purN
isdG								purH
sfnaC								pyrB
sfnaB								pyrC
sfnaA								carA
sfnaD								carB
								pyrF
								pyrE
								uppS
								queA
								queG
								upp
								pyrG
								pyrD

### Sheet: SFig.3 CodY DMSO 30
Amino Acid Metabolism	Nucleic Acid Metabolism	Energy Generation	Carotenoid Biosynthesis	Metal Ion Transport	Stress Response	Protein Folding
brnQ1	purQ	pgk	crtN	fepB	ctsR	clpB
brnQ2	purL	tpiA	crtM	cntD	mcsA	dnaK		Orange = Upregulated
mdh	purF	pycA	crtQ	cntA	mcsB	grpE
metE	purM	atpD	crtP	cntM	clpC	groEL		Blue = Downregulated
metF	purN	atpG		cntL	recA
gltB	purH	atpA		cntK	lexA
ilvE	pyrP	atpH		opp-3C	umuC
metN	pyrB	atpF		opp-3D
opp-3B	pyrC
opp-3F	carA
opp-3A	carB
hom	pyrF
thrC
thrB
lysC
asd
dapA
dapB
aroB
aroC
gcvPA
gcvT
ilvD
ilvB
ilvC
leuA
leuB
leuC
leuD
ilvA2
hisA
metP

### Sheet: Fig.4 codY vs WT
codY* vs WT 30					codY* vs WT 120
Amino Acid Metabolism	Translation	Protein Folding	Metal Ion Stress		Carotenoid Biosynthesis	Amino Acid Metabolism	TCA Cycle
ilvD	rplO	groEL	ctsR		crtN	ilvD	fdhA		Orange = Upregulated
ilvC	rpsE	groES	mcsA		crtM	ilvB	citC
leuA	rplR	dnaJ	mcsB		crtQ	ilvC	citZ		Blue = Downregulated
leuB	rplF	dnaK			crtP	leuA	sucB
leuC	rpsH	clpB			crtO	leuB	sucA
leuD	rplE					leuC	citB
ilvA2	rplX					leuD	pycA
lysC	rplN					ilvA2	sdhC
asd	rpsQ					lysC	sdhA
dapA	rplP					asd
dapB	rpsC					dapA
dapD	rplV					dapB
thrD	rpsS					dapD
hom	rplB					hom
thrC	rplW					thrC
thrB	rplD					thrB
metN	rplC					opp-3B
metP	rpsJ					opp-3C
metQ	rplQ					opp-3D
opp-3B	rpsK					opp-3F
opp-3C	rpsM					opp-3A
opp-3D	rpsL					brnQ2
opp-3F	rpsG					brnQ1
opp-3A
metE
metF
brnQ2
ggt
brnQ1
metX
