## Supplemental Data File 4 for "Mutations in the *Staphylococcus aureus* Global Regulator CodY Confer Tolerance to an Interspecies Redox-Active Antimicrobial"

### Sheet: Info
Shown are instances of each amino acid present at each position in CodY in the genomes from the NCBI Pathogen Database.
Positions that are highlighted in blue indicate positions where mutations were observed in our evolved isolates.

### Sheet: codY_protein_parsed
Position	A	C	D	E	F	G	H	I	K	L	M	N	P	Q	R	S	T	V	W	Y	Stop	Gap	Insertions	Deviations
1	0	0	0	0	0	0	0	0	0	0	63982	0	0	0	0	0	0	1	0	0	0	0	0	1
2	0	0	0	0	0	0	0	0	0	0	0	0	0	0	0	63983	0	0	0	0	0	0	0	0
3	0	0	0	0	0	0	0	0	0	63983	0	0	0	0	0	0	0	0	0	0	0	0	0	0
4	0	0	0	0	0	0	0	0	0	63983	0	0	0	0	0	0	0	0	0	0	0	0	0	0
5	1	0	0	0	0	0	0	0	0	0	0	0	0	0	0	63981	0	0	0	1	0	0	0	2
6	0	0	0	1	0	0	0	0	63982	0	0	0	0	0	0	0	0	0	0	0	0	0	0	1
7	3	0	0	0	0	0	0	0	0	0	12	0	0	0	0	0	63968	0	0	0	0	0	0	15
8	0	0	0	0	0	0	0	1	0	0	0	0	0	0	63981	0	1	0	0	0	0	0	0	2
9	0	0	0	63972	0	4	0	0	7	0	0	0	0	0	0	0	0	0	0	0	0	0	0	11
10	0	0	0	0	0	0	0	0	0	63982	0	0	0	0	0	1	0	0	0	0	0	0	0	1
11	0	0	0	0	0	0	0	0	0	0	0	63983	0	0	0	0	0	0	0	0	0	0	0	0
12	3	0	0	0	0	0	0	0	0	0	6	0	0	0	0	0	63974	0	0	0	0	0	0	9
13	0	0	0	0	0	0	0	0	0	63983	0	0	0	0	0	0	0	0	0	0	0	0	0	0
14	0	0	0	0	0	0	0	0	0	63978	0	0	5	0	0	0	0	0	0	0	0	0	0	5
15	0	0	0	0	0	0	0	0	1	0	0	0	0	63982	0	0	0	0	0	0	0	0	0	1
16	0	0	0	0	0	0	0	0	63982	0	0	0	0	0	1	0	0	0	0	0	0	0	0	1
17	0	0	0	0	0	0	63980	0	0	0	0	0	0	0	3	0	0	0	0	0	0	0	0	3
18	0	0	0	0	0	0	0	0	63982	0	0	0	0	0	1	0	0	0	0	0	0	0	0	1
19	0	0	5	0	0	63978	0	0	0	0	0	0	0	0	0	0	0	0	0	0	0	0	0	5
20	0	0	0	0	0	0	0	63980	0	2	0	0	0	0	0	0	0	1	0	0	0	0	0	3
21	63975	0	0	1	0	0	0	0	0	0	0	0	0	0	0	0	3	4	0	0	0	0	0	8
22	1	0	0	0	1	0	0	0	0	0	0	0	0	0	0	0	0	63981	0	0	0	0	0	2
23	0	0	63982	0	0	0	0	0	0	0	0	1	0	0	0	0	0	0	0	0	0	0	0	1
24	0	0	0	0	63981	0	0	0	0	1	0	0	0	0	0	0	0	1	0	0	0	0	0	2
25	0	0	0	0	0	0	0	0	63982	0	0	1	0	0	0	0	0	0	0	0	0	0	0	1
26	0	0	63971	0	0	3	0	0	0	0	0	1	0	0	0	0	0	0	0	8	0	0	0	12
27	2	0	0	0	0	0	0	0	0	0	0	0	0	0	0	0	0	63981	0	0	0	0	0	2
28	63978	0	0	0	0	0	0	0	0	0	0	0	0	0	0	2	3	0	0	0	0	0	0	5
29	0	0	0	0	0	0	0	0	0	0	0	0	0	63983	0	0	0	0	0	0	0	0	0	0
30	0	0	0	0	0	0	0	0	4	0	5	0	0	0	0	0	63974	0	0	0	0	0	0	9
31	0	0	0	0	0	0	0	63982	0	0	0	0	0	0	0	1	0	0	0	0	0	0	0	1
32	0	0	0	0	0	0	0	0	0	0	0	0	0	0	0	63983	0	0	0	0	0	0	0	0
33	0	0	0	0	0	1	0	0	0	0	0	0	0	0	0	63982	0	0	0	0	0	0	0	1
34	1	0	0	0	0	0	0	1	0	0	0	0	0	0	0	0	0	63981	0	0	0	0	0	2
35	1	0	0	0	0	0	0	0	0	0	0	1	0	0	0	0	63981	0	0	0	0	0	0	2
36	1	0	0	0	0	0	0	9	0	0	0	0	0	0	0	0	0	63973	0	0	0	0	0	10
37	5	0	0	0	0	0	0	0	0	0	0	0	0	0	0	3	63975	0	0	0	0	0	0	8
38	0	0	0	0	0	0	0	1	0	0	0	63981	0	0	0	0	1	0	0	0	0	0	0	2
39	2	0	0	0	0	0	0	2	0	0	0	0	0	0	0	0	0	63979	0	0	0	0	0	4
40	0	0	0	0	63983	0	0	0	0	0	0	0	0	0	0	0	0	0	0	0	0	0	0	0
41	0	0	0	0	0	0	0	63983	0	0	0	0	0	0	0	0	0	0	0	0	0	0	0	0
42	2	0	0	0	0	0	0	0	0	0	0	0	0	0	0	0	0	63981	0	0	0	0	0	2
43	0	0	0	0	0	0	0	0	0	0	0	0	0	0	0	63983	0	0	0	0	0	0	0	0
44	0	3	0	0	0	2	4	0	0	0	0	0	0	0	63974	0	0	0	0	0	0	0	0	9
45	0	0	0	0	0	0	0	0	0	0	0	0	0	0	63981	0	0	0	0	0	2	0	0	0
46	0	0	1	0	0	63982	0	0	0	0	0	0	0	0	0	0	0	0	0	0	0	0	0	1
47	0	0	0	21	0	0	0	0	63962	0	0	0	0	0	0	0	0	0	0	0	0	0	0	21
48	0	0	0	0	0	0	0	63982	0	0	0	0	0	0	0	0	0	1	0	0	0	0	0	1
49	0	0	0	0	1	0	0	0	0	63982	0	0	0	0	0	0	0	0	0	0	0	0	0	1
50	0	0	0	0	0	63980	0	0	0	0	0	0	0	0	1	0	0	0	2	0	0	0	0	3
51	1	0	0	0	0	0	0	0	0	10	0	0	12	0	0	63959	1	0	0	0	0	0	0	24
52	0	0	0	0	0	0	0	0	0	0	0	4	0	0	1	63977	1	0	0	0	0	0	0	6
53	0	0	0	0	0	0	0	0	0	63983	0	0	0	0	0	0	0	0	0	0	0	0	0	0
54	0	0	0	0	0	0	0	0	0	0	0	63983	0	0	0	0	0	0	0	0	0	0	0	0
55	0	0	0	63982	0	0	0	0	1	0	0	0	0	0	0	0	0	0	0	0	0	0	0	1
56	0	0	0	0	0	0	0	3	0	63980	0	0	0	0	0	0	0	0	0	0	0	0	0	3
57	0	0	0	0	0	0	0	0	0	63983	0	0	0	0	0	0	0	0	0	0	0	0	0	0
58	0	0	0	0	0	0	0	0	63982	0	0	1	0	0	0	0	0	0	0	0	0	0	0	1
59	0	0	0	0	0	0	0	0	0	0	0	0	0	0	0	63983	0	0	0	0	0	0	0	0
60	0	0	0	1	0	0	0	0	0	0	0	0	0	63975	7	0	0	0	0	0	0	0	0	8
61	0	0	0	0	0	0	0	0	0	0	0	0	0	0	63983	0	0	0	0	0	0	0	0	0
62	0	0	0	0	0	0	0	63982	0	0	0	0	0	0	0	0	0	1	0	0	0	0	0	1
63	0	0	0	0	1	0	0	63982	0	0	0	0	0	0	0	0	0	0	0	0	0	0	0	1
64	0	0	0	0	0	0	0	0	1	0	0	0	0	63981	0	0	0	0	0	0	1	0	0	1
65	0	0	0	0	0	0	0	1	0	0	63980	0	0	0	0	0	0	2	0	0	0	0	0	3
66	0	0	0	0	0	0	0	0	0	63981	0	0	0	0	0	2	0	0	0	0	0	0	0	2
67	0	0	0	63970	0	0	0	0	11	0	0	0	0	0	0	0	0	2	0	0	0	0	0	13
68	0	0	0	63977	0	3	0	0	2	0	0	0	0	1	0	0	0	0	0	0	0	0	0	6
69	0	0	0	0	0	0	0	0	0	0	0	0	0	0	63983	0	0	0	0	0	0	0	0	0
70	0	0	0	0	0	0	63979	0	0	0	0	1	0	0	2	0	0	0	0	1	0	0	0	4
71	0	0	0	0	0	0	0	63973	0	0	0	0	0	0	0	0	6	4	0	0	0	0	0	10
72	0	0	0	0	0	0	0	0	0	2	0	0	63981	0	0	0	0	0	0	0	0	0	0	2
73	0	0	0	0	0	0	0	0	0	0	0	3	0	0	0	63743	237	0	0	0	0	0	0	240
74	0	0	1	63970	0	0	0	0	1	0	0	0	0	0	0	0	0	11	0	0	0	0	0	13
75	0	0	0	0	0	0	4	0	0	0	0	0	0	0	0	0	0	0	0	63979	0	0	0	4
76	0	0	0	0	0	0	0	2	0	0	0	0	0	0	0	0	63981	0	0	0	0	0	0	2
77	0	0	0	63980	0	1	0	0	0	0	0	0	0	0	0	0	0	2	0	0	0	0	0	3
78	0	0	0	0	0	1	0	0	0	0	0	0	0	247	63735	0	0	0	0	0	0	0	0	248
79	0	0	0	0	1	0	0	0	0	63982	0	0	0	0	0	0	0	0	0	0	0	0	0	1
80	0	0	0	0	0	0	0	3	0	0	63979	0	0	0	0	0	0	1	0	0	0	0	0	4
81	0	0	0	63947	0	36	0	0	0	0	0	0	0	0	0	0	0	0	0	0	0	0	0	36
82	1	0	0	0	0	0	0	0	0	0	0	0	0	0	0	0	0	63982	0	0	0	0	0	1
83	0	0	0	0	0	0	0	0	63982	0	0	1	0	0	0	0	0	0	0	0	0	0	0	1
84	0	0	0	1	0	0	0	0	0	0	0	0	0	63981	1	0	0	0	0	0	0	0	0	2
85	1	0	0	0	0	0	0	1	0	0	0	0	0	0	0	0	63981	0	0	0	0	0	0	2
86	0	0	0	63982	0	0	0	0	1	0	0	0	0	0	0	0	0	0	0	0	0	0	0	1
87	1	0	0	0	0	0	0	0	0	0	0	0	3	0	0	63979	0	0	0	0	0	0	0	4
88	0	0	0	0	0	0	0	0	1	0	0	63979	0	0	0	0	0	0	0	3	0	0	0	4
89	0	0	0	0	0	0	0	63983	0	0	0	0	0	0	0	0	0	0	0	0	0	0	0	0
90	1	0	63980	0	0	1	0	0	0	0	0	1	0	0	0	0	0	0	0	0	0	0	0	3
91	0	0	0	0	0	0	0	63983	0	0	0	0	0	0	0	0	0	0	0	0	0	0	0	0
92	0	0	63975	2	0	3	1	0	0	0	0	2	0	0	0	0	0	0	0	0	0	0	0	8
93	0	0	0	0	0	0	0	0	0	0	0	63983	0	0	0	0	0	0	0	0	0	0	0	0
94	249	0	0	0	0	1	0	1	0	0	0	0	0	0	0	0	0	63732	0	0	0	0	0	251
95	0	0	0	0	0	0	0	0	0	63983	0	0	0	0	0	0	0	0	0	0	0	0	0	0
96	1	0	0	0	0	0	0	1	0	0	0	0	0	0	0	0	63981	0	0	0	0	0	0	2
97	1	0	0	2	0	0	0	0	0	0	0	0	0	0	0	0	0	63980	0	0	0	0	0	3
98	0	0	0	0	63982	0	0	0	0	0	0	0	0	0	0	1	0	0	0	0	0	0	0	1
99	0	0	0	0	0	0	0	0	0	23	0	0	63959	0	0	0	1	0	0	0	0	0	0	24
100	0	0	0	0	0	0	2	0	0	1	0	0	63979	0	0	1	0	0	0	0	0	0	0	4
101	1	0	0	63981	0	1	0	0	0	0	0	0	0	0	0	0	0	0	0	0	0	0	0	2
102	0	0	0	0	0	0	0	1	0	0	0	63982	0	0	0	0	0	0	0	0	0	0	0	1
103	0	0	0	0	0	0	0	0	3395	0	0	0	0	0	60588	0	0	0	0	0	0	0	0	3395
104	1	0	0	63973	0	7	0	0	2	0	0	0	0	0	0	0	0	0	0	0	0	0	0	10
105	0	0	0	0	0	0	0	0	0	63983	0	0	0	0	0	0	0	0	0	0	0	0	0	0
106	0	1	0	0	63980	0	0	0	0	2	0	0	0	0	0	0	0	0	0	0	0	0	0	3
107	0	0	0	0	0	0	0	63105	0	0	0	0	0	0	0	0	0	878	0	0	0	0	0	878
108	0	0	63976	3	0	2	0	0	0	0	0	2	0	0	0	0	0	0	0	0	0	0	0	7
109	0	0	0	0	0	0	0	0	0	0	0	2	0	0	0	63981	0	0	0	0	0	0	0	2
110	0	1	0	0	0	0	3	0	0	0	0	0	0	0	63978	1	0	0	0	0	0	0	0	5
111	0	0	0	0	0	0	0	1	0	0	0	0	0	0	0	0	63982	0	0	0	0	0	0	1
112	1	0	0	0	0	0	0	0	0	0	0	0	0	0	0	0	63982	0	0	0	0	0	0	1
113	0	0	0	0	0	0	0	63981	0	0	0	0	0	0	0	0	2	0	0	0	0	0	0	2
114	0	0	0	0	63982	0	0	0	0	1	0	0	0	0	0	0	0	0	0	0	0	0	0	1
115	0	0	0	0	0	0	0	0	0	4	0	0	63978	0	0	1	0	0	0	0	0	0	0	5
116	0	0	0	0	0	0	0	63982	0	1	0	0	0	0	0	0	0	0	0	0	0	0	0	1
117	0	0	0	0	0	0	0	1	0	63981	0	0	0	0	0	1	0	0	0	0	0	0	0	2
118	0	0	0	0	0	63982	0	0	0	0	0	0	0	0	0	1	0	0	0	0	0	0	0	1
119	0	0	0	2	0	63977	0	0	0	0	0	0	0	0	4	0	0	0	0	0	0	0	0	6
120	0	0	0	0	0	63982	0	0	0	0	0	0	0	0	1	0	0	0	0	0	0	0	0	1
121	0	0	0	63982	0	0	0	0	1	0	0	0	0	0	0	0	0	0	0	0	0	0	0	1
122	0	0	0	0	0	0	0	0	2	0	0	0	0	0	63981	0	0	0	0	0	0	0	0	2
123	0	0	0	0	0	0	0	345	0	63638	0	0	0	0	0	0	0	0	0	0	0	0	0	345
124	0	0	3	0	0	63976	0	0	0	0	0	0	0	0	0	0	0	4	0	0	0	0	0	7
125	4	0	0	0	0	0	0	1	0	0	0	0	0	0	0	2	63976	0	0	0	0	0	0	7
126	0	0	0	0	0	0	0	0	0	63983	0	0	0	0	0	0	0	0	0	0	0	0	0	0
127	0	0	0	0	0	0	0	1	0	0	0	0	0	0	0	0	0	63982	0	0	0	0	0	1
128	0	0	0	0	1	0	0	0	0	63982	0	0	0	0	0	0	0	0	0	0	0	0	0	1
129	0	0	1	0	0	63981	0	0	0	0	0	0	0	0	0	1	0	0	0	0	0	0	0	2
130	0	0	0	0	0	0	0	0	0	0	0	0	0	0	63983	0	0	0	0	0	0	0	0	0
131	27	0	0	0	0	0	0	3	0	0	0	0	0	0	0	0	0	63953	0	0	0	0	0	30
132	0	0	0	0	0	0	63975	0	0	0	0	0	0	0	5	0	0	0	0	3	0	0	0	8
133	0	0	63974	0	0	0	0	0	0	0	0	1	0	0	0	0	0	1	0	7	0	0	0	9
134	0	0	63982	0	0	0	0	0	0	0	0	0	0	0	0	0	0	1	0	0	0	0	0	1
135	0	0	0	0	63962	0	0	0	0	21	0	0	0	0	0	0	0	0	0	0	0	0	0	21
136	0	0	1	0	0	0	0	0	0	0	0	63979	0	0	0	3	0	0	0	0	0	0	0	4
137	0	0	0	63977	0	2	0	0	3	0	0	0	0	0	0	0	0	0	0	0	1	0	0	5
138	0	0	0	0	0	0	0	0	0	0	0	63981	0	0	0	1	1	0	0	0	0	0	0	2
139	0	0	63972	0	0	11	0	0	0	0	0	0	0	0	0	0	0	0	0	0	0	0	0	11
140	0	0	0	0	0	0	0	0	0	63982	0	0	0	0	0	1	0	0	0	0	0	0	0	1
141	0	0	0	0	0	0	0	0	0	4	0	0	0	0	0	0	0	63979	0	0	0	0	0	4
142	0	0	0	0	0	0	0	0	0	63983	0	0	0	0	0	0	0	0	0	0	0	0	0	0
143	0	0	0	0	0	63983	0	0	0	0	0	0	0	0	0	0	0	0	0	0	0	0	0	0
144	0	0	0	63983	0	0	0	0	0	0	0	0	0	0	0	0	0	0	0	0	0	0	0	0
145	0	3	0	0	0	0	1	0	0	0	0	0	0	0	0	0	0	0	0	63979	0	0	0	4
146	63982	0	0	0	0	0	0	0	0	0	0	0	0	0	0	0	1	0	0	0	0	0	0	1
147	63970	0	0	0	0	1	0	0	0	0	0	0	0	0	0	9	3	0	0	0	0	0	0	13
148	1	0	0	0	0	0	0	0	0	0	0	0	0	0	0	0	63982	0	0	0	0	0	0	1
149	0	0	0	0	0	1	0	1	0	0	0	0	0	0	0	0	0	63981	0	0	0	0	0	2
150	0	0	0	0	0	0	0	63983	0	0	0	0	0	0	0	0	0	0	0	0	0	0	0	0
151	2	0	0	0	0	63981	0	0	0	0	0	0	0	0	0	0	0	0	0	0	0	0	0	2
152	0	0	0	0	0	0	0	2	0	0	63979	0	0	0	0	0	0	2	0	0	0	0	0	4
153	0	0	0	63982	0	1	0	0	0	0	0	0	0	0	0	0	0	0	0	0	0	0	0	1
154	0	0	0	0	0	0	0	63972	0	0	0	0	0	0	0	0	11	0	0	0	0	0	0	11
155	0	0	0	0	0	0	0	0	0	63983	0	0	0	0	0	0	0	0	0	0	0	0	0	0
156	0	1	0	0	0	0	0	0	0	0	0	0	0	0	63982	0	0	0	0	0	0	0	0	1
157	0	0	1	63971	0	0	0	0	0	0	0	0	0	9	0	0	0	2	0	0	0	0	0	12
158	0	0	0	0	0	0	0	0	63983	0	0	0	0	0	0	0	0	0	0	0	0	0	0	0
159	0	0	0	0	0	0	63978	0	0	0	0	0	1	0	0	0	0	0	0	4	0	0	0	5
160	0	0	0	0	0	0	0	0	0	0	0	7	0	0	3	63973	0	0	0	0	0	0	0	10
161	0	0	0	63982	0	0	0	0	1	0	0	0	0	0	0	0	0	0	0	0	0	0	0	1
162	1	0	0	0	0	0	0	1	0	19	0	0	0	0	0	0	0	63962	0	0	0	0	0	21
163	0	0	0	63969	0	0	0	0	1	0	0	0	0	0	0	0	0	0	0	0	0	13	0	1
164	0	0	0	0	0	0	0	0	63967	0	0	2	0	0	1	0	0	0	0	0	0	13	0	3
165	1	0	0	63966	0	0	0	0	0	0	0	0	0	3	0	0	0	0	0	0	0	13	0	4
166	63968	0	0	0	0	0	0	0	0	0	0	0	0	0	0	0	1	1	0	0	0	13	0	2
167	0	4	0	0	0	1	1	0	0	0	0	0	0	0	63964	0	0	0	0	0	0	13	0	6
168	0	0	63967	2	0	0	0	0	0	0	0	0	0	0	0	0	0	0	0	1	0	13	0	3
169	0	0	0	0	0	0	0	0	63970	0	0	0	0	0	0	0	0	0	0	0	0	13	0	0
170	63965	0	0	0	0	1	0	0	0	0	0	0	0	0	0	0	1	3	0	0	0	13	0	5
171	63964	0	0	0	0	0	0	0	0	0	0	0	0	0	0	0	4	2	0	0	0	13	0	6
172	0	0	0	0	0	0	0	63969	0	0	1	0	0	0	0	0	0	0	0	0	0	13	0	1
173	1	0	0	0	0	0	0	0	0	0	0	0	0	0	0	0	63969	0	0	0	0	13	0	1
174	0	0	0	0	0	0	0	6	0	0	63944	0	0	0	0	0	3	17	0	0	0	13	0	26
175	63964	0	0	0	0	0	0	0	0	0	0	0	0	0	0	0	1	5	0	0	0	13	0	6
176	0	0	0	0	0	0	0	63970	0	0	0	0	0	0	0	0	0	0	0	0	0	13	0	0
177	0	0	0	0	0	0	0	1	0	0	0	63968	0	0	0	1	0	0	0	0	0	13	0	2
178	1	0	0	0	0	0	0	0	0	1	0	0	0	0	0	63968	0	0	0	0	0	13	0	2
179	0	0	0	0	0	0	0	0	0	63970	0	0	0	0	0	0	0	0	0	0	0	13	0	0
180	0	0	0	0	1	0	0	0	0	0	0	0	0	0	0	63969	0	0	0	0	0	13	0	1
181	0	0	0	0	2	0	0	0	0	0	0	0	0	0	0	0	0	0	0	63968	0	13	0	2
182	0	0	0	0	1	0	0	0	0	0	0	0	0	0	0	63968	0	0	0	1	0	13	0	2
183	0	0	0	63982	0	0	0	0	1	0	0	0	0	0	0	0	0	0	0	0	0	0	0	1
184	0	0	0	0	0	0	0	0	63983	0	0	0	0	0	0	0	0	0	0	0	0	0	0	0
185	0	0	0	63983	0	0	0	0	0	0	0	0	0	0	0	0	0	0	0	0	0	0	0	0
186	63968	0	0	0	0	0	0	0	0	0	0	0	0	0	0	0	1	14	0	0	0	0	0	15
187	0	0	0	0	0	0	0	63981	0	0	0	0	0	0	0	0	0	2	0	0	0	0	0	2
188	0	0	0	63983	0	0	0	0	0	0	0	0	0	0	0	0	0	0	0	0	0	0	0	0
189	0	0	0	0	0	0	63979	0	0	0	0	0	1	0	2	0	0	0	0	1	0	0	0	4
190	0	0	0	0	0	0	0	63982	0	0	0	0	0	0	0	0	1	0	0	0	0	0	0	1
191	0	0	0	0	63980	0	0	2	0	1	0	0	0	0	0	0	0	0	0	0	0	0	0	3
192	0	0	248	63734	0	1	0	0	0	0	0	0	0	0	0	0	0	0	0	0	0	0	0	249
193	0	0	0	63977	0	6	0	0	0	0	0	0	0	0	0	0	0	0	0	0	0	0	0	6
194	0	0	0	0	2	0	0	1	0	63980	0	0	0	0	0	0	0	0	0	0	0	0	0	3
195	1	0	46	0	0	63935	0	0	0	0	0	0	0	0	0	0	0	1	0	0	0	0	0	48
196	0	15	5	0	0	63961	0	0	0	0	0	0	0	0	0	2	0	0	0	0	0	0	0	22
197	1	0	0	0	0	0	0	0	0	0	261	0	0	0	0	0	63721	0	0	0	0	0	0	262
198	0	0	0	63982	0	0	0	0	1	0	0	0	0	0	0	0	0	0	0	0	0	0	0	1
199	0	3	7	0	0	63973	0	0	0	0	0	0	0	0	0	0	0	0	0	0	0	0	0	10
200	0	0	0	0	0	0	0	0	0	63983	0	0	0	0	0	0	0	0	0	0	0	0	0	0
201	0	0	0	0	0	0	0	0	0	63983	0	0	0	0	0	0	0	0	0	0	0	0	0	0
202	0	0	0	0	0	0	0	63983	0	0	0	0	0	0	0	0	0	0	0	0	0	0	0	0
203	63981	0	0	1	0	0	0	0	0	0	0	0	0	0	0	0	1	0	0	0	0	0	0	2
204	0	0	0	0	0	0	0	0	0	0	0	0	0	0	0	63983	0	0	0	0	0	0	0	0
205	0	0	0	0	0	0	0	0	63982	0	0	0	0	0	1	0	0	0	0	0	0	0	0	1
206	1	0	0	0	0	0	0	0	0	0	0	0	0	0	0	0	0	63982	0	0	0	0	0	1
207	63982	0	0	0	0	1	0	0	0	0	0	0	0	0	0	0	0	0	0	0	0	0	0	1
208	0	0	63981	0	0	0	0	0	0	0	0	0	0	0	0	0	0	0	0	2	0	0	0	2
209	0	0	0	0	0	1	0	1	0	0	0	0	0	0	63981	0	0	0	0	0	0	0	0	2
210	0	0	0	0	0	0	0	0	0	0	0	0	0	0	0	0	0	63983	0	0	0	0	0	0
211	0	0	0	0	0	63983	0	0	0	0	0	0	0	0	0	0	0	0	0	0	0	0	0	0
212	0	0	0	0	0	0	0	63982	0	0	1	0	0	0	0	0	0	0	0	0	0	0	0	1
213	0	0	0	0	0	0	0	0	0	0	0	1	0	0	0	0	63982	0	0	0	0	0	0	1
214	0	0	0	0	0	0	0	0	1	0	0	0	0	0	63982	0	0	0	0	0	0	0	0	1
215	0	0	0	0	1	0	0	0	0	0	0	0	0	0	0	63982	0	0	0	0	0	0	0	1
216	0	0	0	0	0	0	0	0	0	0	0	0	0	0	0	0	0	63983	0	0	0	0	0	0
217	0	0	0	0	0	0	0	63983	0	0	0	0	0	0	0	0	0	0	0	0	0	0	0	0
218	1	0	0	0	0	0	0	0	0	0	0	0	0	0	0	0	0	63982	0	0	0	0	0	1
219	0	0	0	0	0	0	0	0	0	0	0	63983	0	0	0	0	0	0	0	0	0	0	0	0
220	63971	0	0	2	0	0	0	0	0	0	0	0	0	0	0	8	1	1	0	0	0	0	0	12
221	0	0	0	0	0	0	0	10	0	63971	0	0	0	0	0	0	0	2	0	0	0	0	0	12
222	0	12	0	0	0	0	1	0	0	2	0	0	0	0	63968	0	0	0	0	0	0	0	0	15
223	0	0	0	0	0	0	0	0	63983	0	0	0	0	0	0	0	0	0	0	0	0	0	0	0
224	0	0	0	0	0	0	0	0	0	63983	0	0	0	0	0	0	0	0	0	0	0	0	0	0
225	0	0	0	63983	0	0	0	0	0	0	0	0	0	0	0	0	0	0	0	0	0	0	0	0
226	0	0	0	0	0	0	0	0	0	0	0	0	0	0	0	63983	0	0	0	0	0	0	0	0
227	63983	0	0	0	0	0	0	0	0	0	0	0	0	0	0	0	0	0	0	0	0	0	0	0
228	0	0	0	0	0	63967	0	0	0	0	0	0	0	0	0	16	0	0	0	0	0	0	0	16
229	0	0	0	0	0	0	0	0	0	0	0	0	0	0	0	0	0	63983	0	0	0	0	0	0
230	0	0	0	0	0	0	0	63983	0	0	0	0	0	0	0	0	0	0	0	0	0	0	0	0
231	0	0	10	63970	0	0	0	0	2	0	0	0	0	0	0	0	0	0	0	0	1	0	0	12
232	0	0	0	0	0	0	0	0	0	0	0	0	0	0	0	63983	0	0	0	0	0	0	0	0
233	0	3	0	0	0	0	0	0	0	0	0	0	0	0	63979	1	0	0	0	0	0	0	0	4
234	0	0	0	0	0	0	0	0	0	0	0	0	0	0	0	63981	0	0	0	2	0	0	0	2
235	0	0	0	0	0	0	0	0	0	63983	0	0	0	0	0	0	0	0	0	0	0	0	0	0
236	0	0	0	0	0	63983	0	0	0	0	0	0	0	0	0	0	0	0	0	0	0	0	0	0
237	0	0	0	0	0	0	0	0	1	0	63980	0	0	0	0	0	1	1	0	0	0	0	0	3
238	0	0	0	1	0	0	0	0	63982	0	0	0	0	0	0	0	0	0	0	0	0	0	0	1
239	0	0	1	0	0	63981	0	0	0	0	0	0	0	0	1	0	0	0	0	0	0	0	0	2
240	0	0	0	0	0	0	0	0	0	0	0	0	0	0	0	0	63983	0	0	0	0	0	0	0
241	0	0	0	0	63976	0	0	0	0	7	0	0	0	0	0	0	0	0	0	0	0	0	0	7
242	0	0	0	0	0	0	0	63983	0	0	0	0	0	0	0	0	0	0	0	0	0	0	0	0
243	0	0	0	0	0	0	0	0	63771	0	0	0	0	0	212	0	0	0	0	0	0	0	0	212
244	21	0	0	0	0	0	0	0	0	0	0	0	0	0	0	0	0	63962	0	0	0	0	0	21
245	0	0	0	0	0	0	0	1	63982	0	0	0	0	0	0	0	0	0	0	0	0	0	0	1
246	0	0	0	1	0	0	0	0	63982	0	0	0	0	0	0	0	0	0	0	0	0	0	0	1
247	0	0	0	63979	0	1	0	0	2	0	0	0	0	0	0	0	0	1	0	0	0	0	0	4
248	0	0	0	0	0	0	0	0	63983	0	0	0	0	0	0	0	0	0	0	0	0	0	0	0
249	0	0	0	0	63980	0	0	2	0	1	0	0	0	0	0	0	0	0	0	0	0	0	0	3
250	0	0	0	0	0	0	0	0	0	63981	0	0	0	0	0	2	0	0	0	0	0	0	0	2
251	0	0	63981	1	0	0	0	0	0	0	0	1	0	0	0	0	0	0	0	0	0	0	0	2
252	0	0	0	63956	0	23	0	0	2	0	0	0	0	0	0	0	1	0	0	0	0	1	0	26
253	0	0	0	0	0	0	0	0	0	63983	0	0	0	0	0	0	0	0	0	0	0	0	0	0
254	0	0	1	63980	0	1	0	0	1	0	0	0	0	0	0	0	0	0	0	0	0	0	0	3
255	0	0	0	0	0	0	0	0	63981	0	0	1	0	0	1	0	0	0	0	0	0	0	0	2
256	0	0	0	0	0	1	0	0	0	0	0	4	0	0	0	63978	0	0	0	0	0	0	0	5
257	0	0	0	5	0	0	0	0	63977	0	0	0	0	1	0	0	0	0	0	0	0	0	0	6
